# Genome structure and population genomics of the canine heartworm *Dirofilaria immitis*

**DOI:** 10.1101/2023.04.25.538225

**Authors:** Javier Gandasegui, Rosemonde I. Power, Emily Curry, Daisy Ching-Wai Lau, Connor M. O’Neill, Adrian Wolstenholme, Roger Prichard, Jan Šlapeta, Stephen R. Doyle

**Affiliations:** Barcelona Institute for Global Health (ISGlobal), Hospital Clínic - University of Barcelona, Barcelona, Spain; Sydney School of Veterinary Science, Faculty of Science, The University of Sydney, NSW, Australia; Institute of Parasitology, McGill University, Sainte Anne-de-Bellevue, QC, Canada; Department of Infectious Diseases, University of Georgia, Athens GA 30602, USA; Wellcome Sanger Institute, Cambridgeshire, CB10 1SA, United Kingdom

**Keywords:** *Dirofilaria immitis*, whole-genome sequencing, genome assembly, population genomics, anthelmintic resistance

## Abstract

The heartworm, *Dirofilaria immitis*, is a filarial parasitic nematode responsible for significant morbidity and mortality in wild and domesticated canids. Resistance to macrocyclic lactone drug prevention represents a significant threat to parasite control and has prompted investigations to understand the genetic determinants of resistance. This study aimed to improve the genomic resources of *D. immitis* to enable a more precise understanding of how genetic variation is distributed within and between parasite populations worldwide, which will inform the likelihood and rate by which parasites, and in turn, resistant alleles, might spread. We have guided the scaffolding of a recently published genome assembly for *D. immitis* (ICBAS_JMDir_1.0) using the chromosomal-scale reference genomes of *Brugia malayi* and *Onchocerca volvulus*, resulting in an 89.5 Mb assembly composed of four autosomal- and one X-linked chromosomal-scale scaffolds representing 99.7% of the genome. Publicly available and new whole-genome sequencing data from 32 *D. immitis* samples from Australia, Italy and the USA were assessed using principal component analysis, nucleotide diversity (Pi) and absolute genetic divergence (Dxy) to characterise the global genetic structure and measure within- and between population diversity. These population genetic analyses revealed broad-scale genetic structure among globally diverse samples and differences in genetic diversity between populations; however, fine-scale subpopulation analysis was limited and biased by differences between sample types. Finally, we mapped SNPs previously associated with macrocyclic lactone resistance in the new genome assembly, revealing physical linkage of high-priority variants on chromosome 3, and determined their frequency in the studied populations. This new chromosomal assembly for *D. immitis* now allows for a more precise investigation of selection on genome-wide genetic variation and will enhance our understanding of parasite transmission and the spread of genetic variants responsible for resistance to treatment.
