## Additional file 2 for "Genome structure and population genomics of the canine heartworm *Dirofilaria immitis*"

### Sheet: Table S1
Supplementary Table 1. Sample origin and geographical information
Sample id	Original isolate id	Data source	Accession	Publication	Ivermectin phenotype	Sample type	Country	Country code	Region	Region code
AUS_NSW_AD_001	JS3	ENA	SRR13154017	Lau 2021; https://doi.org/10.1016/j.crpvbd.2021.100007	unknown	adult worm	Australia	AUS	New South Wales	NSW
AUS_NSW_AD_002	JS4	ENA	SRR13154016	Lau 2021; https://doi.org/10.1016/j.crpvbd.2021.100007	unknown	adult worm	Australia	AUS	New South Wales	NSW
AUS_NSW_AD_003	JS5	ENA	SRR13154015	Lau 2021; https://doi.org/10.1016/j.crpvbd.2021.100007	unknown	adult worm	Australia	AUS	New South Wales	NSW
AUS_NSW_AD_004	JS6	ENA	SRR13154014	Lau 2021; https://doi.org/10.1016/j.crpvbd.2021.100007	unknown	adult worm	Australia	AUS	New South Wales	NSW
AUS_NSW_AD_005	JS7	ENA	SRR13154013	Lau 2021; https://doi.org/10.1016/j.crpvbd.2021.100007	unknown	adult worm	Australia	AUS	New South Wales	NSW
AUS_QUE_MFP_001	HW3	unpublished; Jan Slapeta	Not applicable	This work	unknown	pooled microfilaria	Australia	AUS	Queensland	QUE
AUS_QUE_MFP_002	HW4	unpublished; Jan Slapeta	Not applicable	This work	unknown	pooled microfilaria	Australia	AUS	Queensland	QUE
AUS_QUE_MFP_003	HW5	unpublished; Jan Slapeta	Not applicable	This work	unknown	pooled microfilaria	Australia	AUS	Queensland	QUE
AUS_QUE_MFP_004	HW6	unpublished; Jan Slapeta	Not applicable	This work	unknown	pooled microfilaria	Australia	AUS	Queensland	QUE
AUS_QUE_MFP_005	HW7	unpublished; Jan Slapeta	Not applicable	This work	unknown	pooled microfilaria	Australia	AUS	Queensland	QUE
AUS_QUE_MFP_006	HW8	unpublished; Jan Slapeta	Not applicable	This work	unknown	pooled microfilaria	Australia	AUS	Queensland	QUE
AUS_QUE_MFP_007	HW9	unpublished; Jan Slapeta	Not applicable	This work	unknown	pooled microfilaria	Australia	AUS	Queensland	QUE
AUS_QUE_MFP_008	HW12	unpublished; Jan Slapeta	Not applicable	This work	unknown	pooled microfilaria	Australia	AUS	Queensland	QUE
AUS_QUE_MFP_009	HW13	unpublished; Jan Slapeta	Not applicable	This work	unknown	pooled microfilaria	Australia	AUS	Queensland	QUE
AUS_QUE_MFP_010	HW14	unpublished; Jan Slapeta	Not applicable	This work	unknown	pooled microfilaria	Australia	AUS	Queensland	QUE
AUS_QUE_MFP_011	HW15	unpublished; Jan Slapeta	Not applicable	This work	unknown	pooled microfilaria	Australia	AUS	Queensland	QUE
AUS_QUE_MFP_012	HW16	unpublished; Jan Slapeta	Not applicable	This work	unknown	pooled microfilaria	Australia	AUS	Queensland	QUE
ITL_PAV_ADF_001	Basel	ENA	ERR034941,ERR034942,ERR034943	Godel 2012; https://doi.org/10.1096/fj.12-205096	unknown	adult worm	Italy	ITL	Pavia	PAV
USA_ARK_MFP_001	74A	unpublished; Roger Prichard	Not applicable	This work	unknown	pooled microfilaria	USA	USA	Arkansas	ARK
USA_GEO_ADF_001	GenePool	ENA	ERR034940	Godel 2012; https://doi.org/10.1096/fj.12-205096	unknown	adult worm	USA	USA	Georgia	GEO
USA_GEO_MFP_001	39A	unpublished; Roger Prichard	Not applicable	This work	unknown	pooled microfilaria	USA	USA	Georgia	GEO
USA_GEO_MFP_002	20A	unpublished; Roger Prichard	Not applicable	This work	unknown	pooled microfilaria	USA	USA	Georgia	GEO
USA_GEO_MFS_001	DiMO	NCBI	SRR10533239	Shi 2020; https://doi.org/10.1016/j.vetpar.2020.109225	susceptible	single microfilariae	USA	USA	Georgia	GEO
USA_GEO_MFS_002	DiGA	NCBI	SRR10533240	Shi 2020; https://doi.org/10.1016/j.vetpar.2020.109225	susceptible	single microfilariae	USA	USA	Georgia	GEO
USA_ILL_MFS_001	DiJYD	NCBI	SRR10533237	Shi 2020; https://doi.org/10.1016/j.vetpar.2020.109225	resistant	single microfilariae	USA	USA	Illinois	ILL
USA_LOU_MFP_001	6B	unpublished; Roger Prichard	Not applicable	This work	unknown	pooled microfilaria	USA	USA	Louisiana	LOU
USA_LOU_MFS_001	DiMet	NCBI	SRR10533238	Shi 2020; https://doi.org/10.1016/j.vetpar.2020.109225	resistant	single microfilariae	USA	USA	Louisiana	LOU
USA_MCH_MFP_001	77B	unpublished; Roger Prichard	Not applicable	This work	unknown	pooled microfilaria	USA	USA	Michigan	MCH
USA_MIP_MFS_001	DiYaz	NCBI	SRR10533236	Shi 2020; https://doi.org/10.1016/j.vetpar.2020.109225	resistant	single microfilariae	USA	USA	Mississippi	MIP
USA_TEN_MFP_001	14B	unpublished; Roger Prichard	Not applicable	This work	unknown	pooled microfilaria	USA	USA	Tennessee	TEN
USA_TEX_MFP_001	37A	unpublished; Roger Prichard	Not applicable	This work	unknown	pooled microfilaria	USA	USA	Texas	TEX

### Sheet: Table S2
Supplementary Table 2. Genome mapping data by sample, including nuclear, mitochondrial and Wolbachia genome coverage.
Sample ID	Total reads (M)	Mapped reads (M)	Mapped reads (%)	Dog contamination (mean)	Nuclear Coverage (mean) *	Nuclear Coverage (stddev)	mtDNA Coverage	Wb Coverage
AUS_NSW_AD_001	71.9	71.2	99.0264	0.007	87.7943	20.0024	6840.82	463658
AUS_NSW_AD_002	73.5	72.9	99.1837	0.005	89.1627	20.2979	1923.82	165475
AUS_NSW_AD_003	67.6	66.8	98.8166	0.012	78.0113	24.7691	12495	231341
AUS_NSW_AD_004	8.6	8.4	97.6744	0.029	9.44617	2.97453	4733.06	2.1663
AUS_NSW_AD_005	8.7	8.6	98.8506	0.015	8.77383	2.88886	3418.81	125232
AUS_QUE_MFP_001	54	4.2	7.77778	0.99	0.546487	0.15914	25.9845	0.312818
AUS_QUE_MFP_002	48.3	3.8	7.86749	0.994	0.25543	0.0780094	11.6006	0.0183613
AUS_QUE_MFP_003	47.5	4.3	9.05263	0.997	1.26796	0.457089	95.0919	0.801029
AUS_QUE_MFP_004	52	4	7.69231	0.9898	0.531233	0.239297	61.1299	0.468054
AUS_QUE_MFP_005	50.9	4.4	8.6444	0.986	0.791062	0.251438	69088	0.707878
AUS_QUE_MFP_006	43.3	3.2	7.3903	0.989	0.49226	0.177749	28.1817	0.348679
AUS_QUE_MFP_007	47.1	3.4	7.21868	0.9973	0.0090674	0.0132426	0.990806	0.0131619
AUS_QUE_MFP_008	46.2	3.3	7.14286	0.9953	0.127628	0.0651645	10.2847	0.00404291
AUS_QUE_MFP_009	49.8	3.4	6.82731	0.9955	0.152267	0.06485	7.3496	0.00671417
AUS_QUE_MFP_010	43.1	2.8	6.49652	0.997	0.105797	0.051861	8.35488	0.00564938
AUS_QUE_MFP_011	49.3	3.4	6.89655	0.9973	0.102018	0.0443803	7.23123	0.006392
AUS_QUE_MFP_012	42.4	2.9	6.83962	0.9975	0.0154044	0.0135016	0.577572	0.00242553
ITL_PAV_ADF_001	256.7	251.7	98.0522	0.032	36.1848	15.0805	810644	154566
USA_ARK_MFP_001	54.3	51.1	94.1068	0.092	40.3786	9.33408	1925.29	1.14716
USA_GEO_ADF_001	46.6	46	98.7124	0.022	23.0116	6.61707	5780.66	721675
USA_GEO_MFP_001	349.5	227.6	65.1216	0.412	238.769	55.7561	7986.42	91.6488
USA_GEO_MFP_002	533	523.1	98.1426	0.024	267.467	57.7924	8666.67	2.56236
USA_GEO_MFS_001	89.8	77.9	86.7483	0.016	36.6127	63.9736	55258.3	3.57754
USA_GEO_MFS_002	51.1	46.3	90.6067	0.012	39.0953	29.3094	47548.7	11.2466
USA_ILL_MFS_001	41	37.7	91.9512	0.009	37.472	37.0956	36330.1	19.5038
USA_LOU_MFP_001	440.5	416.6	94.5743	0.078	468.637	104.211	13404.8	18045
USA_LOU_MFS_001	104.3	84.6	81.1122	0.01	64.6406	87.9126	54073.4	9.89377
USA_MCH_MFP_001	139.9	35.8	25.5897	0.889	19.0849	4.33183	862238	11072
USA_MIP_MFS_001	71.6	64.9	90.6425	0.008	57.7047	78.9262	45092.4	8.41874
USA_TEN_MFP_001	96.9	91.8	94.7368	0.056	53.1351	12.1439	1871.49	1.02382
USA_TEX_MFP_001	49	11.7	23.8776	0.893	6.58689	1.5535	139818	0.545729
*: calculated in the large chromosomes, removing small scaffolds

### Sheet: Table S3
Supplementary Table 3. Mapping resistance-associated variants to the chromosomal genome assembly
original_id_bourguinat_2015	nDi.2.2_scaffold	nDi.2.2_position	WSI_2.2_chromosome	WSI_2.2_position	reference	variant	Bourguinat_2015	Bourguinat_2017	Ballesteros 2018	Curry_2022	Power_2022
NODE_12925	nDi.2.2.scaf00706	13761	dirofilaria_immitis_chr1	4935110	CTT	C	yes	yes	no	no	no
NODE_55751_B	nDi.2.2.scaf00582	14587	dirofilaria_immitis_chr1	5521915	T	C	yes	yes	no	no	no
NODE_42291	nDi.2.2.scaf00001	748216	dirofilaria_immitis_chr1	7142460	C	T	yes	yes	no	no	no
NODE_13063	nDi.2.2.scaf01422	4176	dirofilaria_immitis_chr1	14630736	G	A	yes	yes	no	no	no
NODE_5667	nDi.2.2.scaf00495	19924	dirofilaria_immitis_chr2	4869624	G	A	yes	yes	no	no	no
NODE_29168	nDi.2.2.scaf01527	5968	dirofilaria_immitis_chr2	4978210	A	G	yes	yes	no	no	no
NODE_17333	nDi.2.2.scaf01340	1522	dirofilaria_immitis_chr2	5195103	A	G	yes	yes	no	no	no
NODE_39492	nDi.2.2.scaf00664	25005	dirofilaria_immitis_chr2	8719077	A	G	yes	yes	no	no	no
NODE_58864	nDi.2.2.scaf06378	423	dirofilaria_immitis_chr2	15137317	T	C	yes	yes	no	no	no
NODE_48992_B	nDi.2.2.scaf00004	79766	dirofilaria_immitis_chr3	8166538	A	G	yes	yes	yes	yes	no
NODE_48992_A	nDi.2.2.scaf00004	79159	dirofilaria_immitis_chr3	8167140		no variant found	yes	yes	no	no	no
NODE_30575	nDi.2.2.scaf00046	22857	dirofilaria_immitis_chr3	8273382	T	C	yes	yes	yes	yes	yes
NODE_15709_A	nDi.2.2.scaf00046	76278	dirofilaria_immitis_chr3	8326593	T	C	yes	yes	yes	yes	yes
NODE_21554	nDi.2.2.scaf00046	222254	dirofilaria_immitis_chr3	8471903	A	G	yes	yes	yes	yes	yes
NODE_27461	nDi.2.2.scaf00140	30919	dirofilaria_immitis_chr3	9197509	C	A	yes	yes	yes	yes	no
NODE_45689	nDi.2.2.scaf00185	10639	dirofilaria_immitis_chr3	13617703	T	G	yes	yes	yes	yes	yes
NODE_20587	nDi.2.2.scaf00185	62174	dirofilaria_immitis_chr3	13669081	C	T	yes	yes	yes	yes	yes
NODE_29455	nDi.2.2.scaf00377	15477	dirofilaria_immitis_chr3	13966406	T	A	yes	yes	no	no	no
NODE_58162_B	nDi.2.2.scaf00492	12704	dirofilaria_immitis_chr3	14388742	A	G	yes	yes	no	no	no
NODE_5266	nDi.2.2.scaf00215	28260	dirofilaria_immitis_chr4	1580345	C	T	yes	yes	no	no	no
NODE_46063	nDi.2.2.scaf00284	42920	dirofilaria_immitis_chr4	1776502	T	A	yes	yes	no	no	no
NODE_42003	nDi.2.2.scaf00284	33605	dirofilaria_immitis_chr4	1785791	A	C	yes	yes	no	no	no
NODE_4553	nDi.2.2.scaf00107	106233	dirofilaria_immitis_chr4	4760324	ACTT	A	yes	yes	no	no	no
NODE_51661	nDi.2.2.scaf06614	182	dirofilaria_immitis_chr4	9971192	C	G	yes	yes	no	no	no
NODE_48750_B	nDi.2.2.scaf00238	29165	dirofilaria_immitis_chr4	11479915	G	A	yes	yes	no	no	no
NODE_48750_C	nDi.2.2.scaf00238	10209	dirofilaria_immitis_chr4	11498385	T	C	yes	yes	no	no	no
NODE_1514	nDi.2.2.scaf00019	442063	dirofilaria_immitis_chrX	4420284	T	TG	yes	yes	no	no	no
NODE_38622_A	nDi.2.2.scaf00056	97452	dirofilaria_immitis_chrX	4529339	C	A	yes	yes	no	no	no
NODE_38622_D	nDi.2.2.scaf00056	130632	dirofilaria_immitis_chrX	4562363	C	T	yes	yes	no	no	no
NODE_617	nDi.2.2.scaf00021	387398	dirofilaria_immitis_chrX	4842006	A	C	yes	yes	no	no	no
NODE_5365	nDi.2.2.scaf00021	379745	dirofilaria_immitis_chrX	4849468	T	C	yes	yes	no	no	no
NODE_22259	nDi.2.2.scaf00021	212599	dirofilaria_immitis_chrX	5014917	T	C	yes	yes	no	no	no
NODE_12716	nDi.2.2.scaf00021	25243	dirofilaria_immitis_chrX	5199737	G	GA	yes	yes	no	no	no
NODE_10349	nDi.2.2.scaf00007	300005	dirofilaria_immitis_chrX	5524823	T	C	yes	yes	no	no	no
NODE_9858	nDi.2.2.scaf00007	375510	dirofilaria_immitis_chrX	5599492	T	C	yes	yes	no	no	no
NODE_7986	nDi.2.2.scaf00669	3266	dirofilaria_immitis_chrX	15729163	G	A	yes	yes	no	no	no
NODE_29128	nDi.2.2.scaf00597	12915	dirofilaria_immitis_chrX	15846722	A	G	yes	yes	yes	no	no
NODE_35336	nDi.2.2.scaf00589	15334	dirofilaria_immitis_chrX	16386485	A	G	yes	yes	no	no	no
NODE_47722_A	nDi.2.2.scaf00023	336087	dirofilaria_immitis_chrX	21903706	G	A	yes	yes	no	no	no
NODE_26225	nDi.2.2.scaf00293	46955	dirofilaria_immitis_chrX	26552841	T	C	yes	yes	no	no	no
NODE_42411	nDi.2.2.scaf00001	466197	not found	na	na	na	yes	yes	yes	yes	yes
NODE_9400	nDi.2.2.scaf00005	662854	not found	na	na	na	yes	yes	yes	yes	yes
